# Cross-family learning transfers thermal adaptation between enzymes

**DOI:** 10.64898/2026.10.26.761089

**Authors:** Sandra Viknander, Nikolaos Tatarakis, Xiaozhi Fu, Alexander Diaciuc, Filip Buric, Aleksej Zelezniak

## Abstract

Thermal adaptation has evolved independently across diverse protein families, yet whether the information underlying this adaptation can be transferred between evolutionarily unrelated proteins remains unknown. Here, we demonstrate that thermostability can be learned from divergent protein families and transferred to enzymes without relying on their evolutionary ancestry. We developed THOR (THermally Optimised Representations), a generative framework that learns background-specific sequence transformations between unpaired mesophilic and thermophilic sequence populations while preserving the identity of the starting protein. Across evolutionarily divergent enzyme families, THOR transferred thermostability without exposure to thermophilic homologues during training. In malate dehydrogenase, excluded from cross-family training, zero-shot designs increased apparent melting temperature by up to 15 °C, with gains reaching 36 °C following limited family-specific fine-tuning. Majority of designed variants retained activity following prolonged thermal challenge, while selected variants exhibited nearly threefold higher catalytic turnover than wild type. Molecular dynamics simulations revealed that comparable thermal phenotypes emerge through distinct, background-dependent changes in protein flexibility and stabilising interactions. Together, these findings demonstrate that thermal adaptation encodes transferable information beyond lineage-specific evolutionary solutions, revealing evolution as a source of reusable adaptive principles for engineering phenotypes in proteins whose evolutionary lineages have never acquired them.
