## Supplementary Data File 1 for "Cross-family learning transfers thermal adaptation between enzymes"

### Sheet: Sheet1
assay_label	variant_id	variant_name	lineage	assay_batch	reference_assay_batch	mean_tm_c	delta_tm_c	identity_to_wildtype_pct	n_substitutions	Active
A0A2S1LEZ1	A0A2S1LEZ1	WT	Lineage_1	Fine-tuned	Fine-tuned	40.4161	0	100	0	1
A0A2S1LEZ1	A0A2S1LEZ1	WT	Lineage_1	Zero-shot	Zero-shot	41.6529	0	100	0	1
A0A2S1LEZ1_362	A0A2S1LEZ1_362_New_17444_0	Variant_1	Lineage_1	Fine-tuned	Fine-tuned	71.4437	31.0275	88.4244	36	1
A0A2S1LEZ1_337	A0A2S1LEZ1_337_New_17444_0	Variant_2	Lineage_1	Fine-tuned	Fine-tuned	65.891	25.4748	87.7814	38	1
A0A2S1LEZ1_293_Patch	A0A2S1LEZ1_293_PatchNew	Variant_3	Lineage_1	Zero-shot	Zero-shot	57.9467	16.2938	89.7106	32	1
A0A2S1LEZ1_293_Therm	A0A2S1LEZ1_293_ThermalGAN	Variant_4	Lineage_1	Zero-shot	Zero-shot	54.5064	12.8535	81.0289	59	1
A0A2S1LEZ1_147_OGPat	A0A2S1LEZ1_147_OGPatcher	Variant_5	Lineage_1	Zero-shot	Zero-shot	53.4089	11.756	87.7814	38	1
A0A2S1LEZ1_344	A0A2S1LEZ1_344_New_17444_0	Variant_6	Lineage_1	Fine-tuned	Fine-tuned	51.6406	11.2244	88.1029	37	1
A0A2S1LEZ1_349	A0A2S1LEZ1_349_New_17444_0	Variant_7	Lineage_1	Fine-tuned	Fine-tuned	36.9465	-3.4696	88.1029	37	1
A0A372IUB3	A0A372IUB3	WT	Lineage_2	Fine-tuned	Fine-tuned	55.457	0	100	0	1
A0A372IUB3	A0A372IUB3	WT	Lineage_2	Zero-shot	Zero-shot	50.122	0	100	0	1
IUB3_WT	A0A372IUB3	WT	Lineage_2	MPNN-control	Fine-tuned	NaN	NaN	100	0	0
A0A372IUB3_1847	A0A372IUB3_1847_model_x_0	Variant_1	Lineage_2	Fine-tuned	Fine-tuned	92.2921	36.8351	95.4545	14	1
A0A372IUB3_1792	A0A372IUB3_1792_model_x_0	Variant_2	Lineage_2	Fine-tuned	Fine-tuned	86.4198	30.9628	95.4545	14	1
A0A372IUB3_1860	A0A372IUB3_1860_model_x_0	Variant_3	Lineage_2	Fine-tuned	Fine-tuned	85.359	29.902	95.7792	13	1
A0A372IUB3_1846	A0A372IUB3_1846_model_x_0	Variant_4	Lineage_2	Fine-tuned	Fine-tuned	76.4841	21.0271	93.8312	19	1
A0A372IUB3_1852	A0A372IUB3_1852	Variant_5	Lineage_2	Fine-tuned	Fine-tuned	74.5156	19.0587	96.1039	12	1
MPNN70	Lineage_2_MPNN_variant_70	MPNN70	Lineage_2	MPNN-control	Fine-tuned	73.875	18.418	83.1169	52	1
A0A372IUB3_104	A0A372IUB3_104_New_19XXX_0	Variant_7	Lineage_2	Fine-tuned	Fine-tuned	73.6996	18.2426	87.3377	39	1
A0A372IUB3_103	A0A372IUB3_103_New_19XXX_0	Variant_8	Lineage_2	Fine-tuned	Fine-tuned	72.1999	16.7429	85.7143	44	1
A0A372IUB3_1910	A0A372IUB3_1910_model_x_0	Variant_9	Lineage_2	Fine-tuned	Fine-tuned	70.9417	15.4847	95.4545	14	1
A0A372IUB3_816_Therm	A0A372IUB3_816_ThermalGAN	Variant_10	Lineage_2	Zero-shot	Zero-shot	65.4755	15.3535	84.7403	47	1
A0A372IUB3_1805	A0A372IUB3_1805_model_x_0	Variant_11	Lineage_2	Fine-tuned	Fine-tuned	69.1485	13.6915	94.1558	18	1
MPNNall	Lineage_2_MPNN_variant_all	MPNNall	Lineage_2	MPNN-control	Fine-tuned	67.3333	11.8764	52.9221	145	0
A0A372IUB3_482	A0A372IUB3_482_New_17444_0	Variant_13	Lineage_2	Fine-tuned	Fine-tuned	64.8528	9.3958	86.3636	42	1
MPNN50	Lineage_2_MPNN_variant_50	MPNN50	Lineage_2	MPNN-control	Fine-tuned	63.3	7.84303	75.3247	76	0
A0A372IUB3_1907	A0A372IUB3_1907_model_x_0	Variant_15	Lineage_2	Fine-tuned	Fine-tuned	62.8659	7.40897	85.7143	44	1
A0A372IUB3_484	A0A372IUB3_484_New_17444_0	Variant_16	Lineage_2	Fine-tuned	Fine-tuned	62.3121	6.85517	86.6883	41	1
A0A372IUB3_1853	A0A372IUB3_1853	Variant_17	Lineage_2	Fine-tuned	Fine-tuned	61.9849	6.52797	88.3117	36	1
A0A372IUB3_266_OGPat	A0A372IUB3_266_OGPatcher	Variant_18	Lineage_2	Zero-shot	Zero-shot	56.0994	5.97743	91.2338	27	1
A0A372IUB3_1897	A0A372IUB3_1897_model_x_0	Variant_19	Lineage_2	Fine-tuned	Fine-tuned	60.8518	5.3948	96.7532	10	1
A0A372IUB3_1835	A0A372IUB3_1835_model_x_0	Variant_20	Lineage_2	Fine-tuned	Fine-tuned	58.106	2.649	87.013	40	1
A0A372IUB3_1861	A0A372IUB3_1861_model_x_0	Variant_21	Lineage_2	Fine-tuned	Fine-tuned	57.8602	2.40327	95.7792	13	1
A0A372IUB3_1873	A0A372IUB3_1873_model_x_0	Variant_22	Lineage_2	Fine-tuned	Fine-tuned	56.9253	1.4683	96.4286	11	1
A0A372IUB3_1874	A0A372IUB3_1874_model_x_0	Variant_23	Lineage_2	Fine-tuned	Fine-tuned	56.4538	0.9968	95.7792	13	1
A0A372IUB3_1806	A0A372IUB3_1806_model_x_0	Variant_24	Lineage_2	Fine-tuned	Fine-tuned	54.0257	-1.4313	95.1299	15	1
A0A372IUB3_106	A0A372IUB3_106_New_19XXX_0	Variant_25	Lineage_2	Fine-tuned	Fine-tuned	51.7826	-3.6744	94.8052	16	1
A0A372IUB3_816_Patch	A0A372IUB3_816_PatchNew	Variant_26	Lineage_2	Zero-shot	Zero-shot	45.8029	-4.31903	89.9351	31	0
A0A372IUB3_1886	A0A372IUB3_1886_model_x_0	Variant_27	Lineage_2	Fine-tuned	Fine-tuned	50.1872	-5.26973	87.3377	39	1
MPNN30	Lineage_2_MPNN_variant_30	MPNN30	Lineage_2	MPNN-control	Fine-tuned	45.8333	-9.62363	67.5325	100	0
MGYP001421927114	MGYP001421927114	WT	Lineage_3	Fine-tuned	Fine-tuned	48.8275	0	100	0	1
MGYP001421927114	MGYP001421927114	WT	Lineage_3	Zero-shot	Zero-shot	52.9956	0	100	0	1
MGYP001421927114_1344	MGYP001421927114_1344_model_x_0	Variant_1	Lineage_3	Fine-tuned	Fine-tuned	67.3344	18.507	90.8805	29	1
MGYP001421927114_1306	MGYP001421927114_1306_model_x_0	Variant_2	Lineage_3	Fine-tuned	Fine-tuned	62.4858	13.6583	91.5094	27	1
MGYP001421927114_278_Therm	MGYP001421927114_278_ThermalGAN	Variant_3	Lineage_3	Zero-shot	Zero-shot	64.2418	11.2463	80.1887	63	NaN
MGYP001421927114_615	MGYP001421927114_615_OGPatcher	Variant_4	Lineage_3	Zero-shot	Zero-shot	64.0847	11.0891	90.2516	31	1
MGYP001421927114_278_Patch	MGYP001421927114_278_PatchNew	Variant_5	Lineage_3	Zero-shot	Zero-shot	49.5664	-3.42913	89.6226	33	1
NaN	MGYP001376212606	WT	Lineage_4	Fine-tuned	Fine-tuned	NaN	NaN	100	0	0
NaN	MGYP001376212606_324_New_17444_0	Variant_1	Lineage_4	Fine-tuned	Fine-tuned	NaN	NaN	83.5526	50	0
NaN	MGYP001376212606_319_New_17444_0	Variant_2	Lineage_4	Fine-tuned	Fine-tuned	NaN	NaN	83.2237	51	0
NaN	MGYP001376212606_301_New_17444_0	Variant_3	Lineage_4	Fine-tuned	Fine-tuned	NaN	NaN	82.5658	53	0
NaN	MGYP001376212606_305_New_17444_0	Variant_4	Lineage_4	Fine-tuned	Fine-tuned	NaN	NaN	81.9079	55	0
NaN	MGYP000212420431	WT	Lineage_5	Fine-tuned	Fine-tuned	NaN	NaN	100	0	1
NaN	MGYP000212420431_251_model_x_0	Variant_1	Lineage_5	Fine-tuned	Fine-tuned	NaN	NaN	87.2054	38	Low
NaN	MGYP000212420431_175_model_x_0	Variant_2	Lineage_5	Fine-tuned	Fine-tuned	NaN	NaN	85.5219	43	NaN
NaN	MGYP000212420431_208_model_x_0	Variant_3	Lineage_5	Fine-tuned	Fine-tuned	NaN	NaN	84.8485	45	NaN
NaN	MGYP000212420431_12_New_19XXX_0	Variant_4	Lineage_5	Fine-tuned	Fine-tuned	NaN	NaN	84.5118	46	NaN
NaN	MGYP000212420431_207_model_x_0	Variant_5	Lineage_5	Fine-tuned	Fine-tuned	NaN	NaN	84.5118	46	NaN
NaN	MGYP000212420431_386_New_17444_0	Variant_6	Lineage_5	Fine-tuned	Fine-tuned	NaN	NaN	82.8283	51	Low
NaN	MGYP000212420431_390_New_17444_0	Variant_7	Lineage_5	Fine-tuned	Fine-tuned	NaN	NaN	81.8182	54	0
NaN	MGYP000212420431_5_New_19XXX_0	Variant_8	Lineage_5	Fine-tuned	Fine-tuned	NaN	NaN	81.8182	54	NaN
